# Quantitative modelling predicts the impact of DNA methylation on RNA polymerase II traffic

**DOI:** 10.1101/391904

**Authors:** Justyna Cholewa-Waclaw, Ruth Shah, Shaun Webb, Kashyap Chhatbar, Bernard Ramsahoye, Oliver Pusch, Miao Yu, Philip Greulich, Bartlomiej Waclaw, Adrian Bird

## Abstract

Patterns of gene expression are primarily determined by proteins that locally enhance or repress transcription. While many transcription factors target a restricted number of genes, others appear to modulate transcription levels globally. An example is MeCP2, an abundant methylated-DNA binding protein that is mutated in the neurological disorder Rett Syndrome. Despite much research, the molecular mechanism by which MeCP2 regulates gene expression is not fully resolved. Here we integrate quantitative, multi-dimensional experimental analysis and mathematical modelling to show that MeCP2 is a novel type of global transcriptional regulator whose binding to DNA creates "slow sites" in gene bodies. Waves of slowed-down RNA polymerase II formed behind these sites travel backward and indirectly affect initiation, reminiscent of defect-induced shock waves in non-equilibrium physics transport models. This mechanism differs from conventional gene regulation mechanisms, which often involve direct modulation of transcription initiation. Our findings uncover a genome-wide function of DNA methylation that may account for the reversibility of Rett syndrome in mice. Moreover, our combined theoretical and experimental approach provides a general method for understanding how global gene expression patterns are choreographed.

---

Many eukaryotic chromatin-associated factors modulate transcription by binding to specific sites in gene promoters or enhancers (1, 2). Most transcription factors are thought to modulate the initiation rate of transcription by altering histone-DNA interactions (2, 3) or imposing promoter-proximal obstacles (4). However, transcription can also be affected by processes that occur in the bodies of genes. In particular, DNA methylation, which is widespread in gene bodies, appears to affect progression of RNA polymerase II (RNA Pol II) through densely methylated exons (5). The mechanism is unclear, but methyl-CpG binding proteins (6) may be involved. Since most gene bodies contain methylated CpGs, such proteins may have a global effect on transcription.

One putative global modulator is methyl-CpG binding protein 2 (MeCP2) (7, 8), which is highly expressed in neurons. *MECP2* mutations, including loss-of-function or gene duplication, lead to severe neurological disorders (9, 10). MeCP2 does not behave as a conventional transcription factor with discrete targets, as its binding site occurs on average every ~100 base pairs. Evidence from *in vitro* (11, 12) and mouse models (13, 14) suggests that MeCP2 can mediate DNA methylation-dependent transcriptional inhibition. Transcriptional changes in mouse brain when MeCP2 is absent or over-expressed are relatively subtle but widespread (15–17), and the molecular mechanisms underlying these changes are unknown.

Here we set out to resolve the mechanism of MeCP2-dependent transcriptional regulation. Because MeCP2 binding sites occur in the vast majority of genes, we reasoned that most are likely to be influenced to some extent by its presence. To confront the technical and analytical challenges posed by modest changes in expression of large numbers of genes, we adopted a quantitative approach that combined deep, high quality datasets obtained from a uniform population of Lund Human Mesencephalic (LUHMES)-derived human dopaminergic neurons (18) with computational modelling. We created a spectrum of LUHMES cell lines expressing distinct levels of MeCP2. Using transposase-accessible chromatin sequencing (ATAC-seq) and chromatin immunoprecipitation (ChIP-seq) together with mathematical modelling, we detected a robust footprint of MeCP2 binding to mCG and mCA *in vivo* and determined the amount of MeCP2 bound to DNA. Quantification of mRNA abundance by RNA-seq revealed a relationship between changes in transcription and the density of mCG on gene bodies. To explain this observation, we proposed and tested several distinct mechanistic models. The only model consistent with our experimental results is one in which MeCP2 leads to slowing down of RNA polymerase II progression through a transcription unit. Importantly, mutant MeCP2 that is unable to bind NCoR fails to repress efficiently, suggesting that repression depends upon this interaction.
