## Supplementary material for "Quantitative modelling predicts the impact of DNA methylation on RNA polymerase II traffic": Table S4: q-PCR primers used in this work.

### Sheet: Sheet1
name	sequence 5'-3'
hMeCP2_1_f	gatcaatccccagggaaaag
hMeCP2_1_r	cctctcccagttaccgtgaa
hMeCP2_2_f	gagaccgtactccccatcaa
hMeCP2_2_r	agtcctttcccgctcttctc
hMeCP2_3_f	caaggccaaacagagaggag
hMeCP2_3_r	caatccgctccgtgtaaagt
hGAPDH_2_f	acccagaagactgtggatgg
hGAPDH_2_r	ttctagacggcaggtcaggt
hGAPDH_3_f	cagcctcaagatcatcagca
hGAPDH_3_r	tgtggtcatgagtccttcca
hCypA_1_f	ggtttatgtgtcagggtggtg
hCypA_1_r	ttctccccatagatggacttg
hCypA_2_f	ttttcatctgcactgccaag
hCypA_2_r	catggcctccacaatattca
hSox2_f	caagatgcacaactcggaga
hSox2_r	gcttagcctcgtcgatgaac
hFox-3_f	ccgaccctacagagaagcag
hFox-3_r	gaattgcccgaacatttgc
hTH_f	gtgttccagtgcacccagta
hTH_r	gccaatgtcctgcgagaa
hDAT_f	agtggcctggttctatggtg
hDAT_r	gaccacgaacaggagaaagc
hDRD2_f	ggaggtggtaggtgagtgga
hDRD2_r	gatgctgatggcacacaagt
