## Supplementary material for "Quantitative modelling predicts the impact of DNA methylation on RNA polymerase II traffic": Table S3: The list of antibodies used in this work.

### Sheet: Sheet1
antibody	species	clonal	company	cat. number	method	concentration	RRID
anti-NF	mouse	mono	Covance	SMI-311R	IF	1:500 for IF	AB_509991
anti-H3	rabbit	mono	Cell Signaling	4499	WB	1:10 kx for WB	AB_10544537
anti-H3	rabbit	poly	Abcam	AB1791	WB	1:50 kx for WB	AB_302613
anti-MeCP2	mouse	mono	Active Motif	61286	IF	1:200 for IF	AB_2615067
anti-MeCP2	rabbit	mono	Cell Signaling	D4F3	WB/IF/ChIP	1000/200/50	AB_2143849
anti-MeCP2	mouse	mono	Sigma	6818	WB	1:1000 for WB	AB_262075
anti-MeCP2	mouse	mono	Sigma	7443	WB	1:1000 for WB	AB_477235
