## Supplementary material for "Quantitative modelling predicts the impact of DNA methylation on RNA polymerase II traffic": Table S2: Sequences of shRNA and guide RNA used to make knock-downs and knock-outs.

### Sheet: Sheet1
name	sequence 5'-3'
shRNA1_s	ccggTGACAAAGCTTCCCGATTAACCTCGAGGTTAATCGGGAAGCTTTGTCAtttttG
shRNA1_as	aattCaaaaaTGACAAAGCTTCCCGATTAACCTCGAGGTTAATCGGGAAGCTTTGTCA
shRNA2_s	ccggACACATCCCTGGACCCTAATGctcgagCATTAGGGTCCAGGGATGTGTtttttG
shRNA2_as	aattCaaaaaACACATCCCTGGACCCTAATGCTCGAGCATTAGGGTCCAGGGATGTGT
shRNA_scr_s	ccggGCTAGAGAGTAATCCGTAGTAttcaagagaTACTACGGATTACTCTCTAGCttttttG
shRNA_scr_as	aattCaaaaaGCTAGAGAGTAATCCGTAGTAtctcttgaaTACTACGGATTACTCTCTAGC
sgRNA A	AGAAGCTTCCGGCACAGCCG
sgRNA B	CGCTCCATCATCCGTGACCG
