## Supplementary material for "Quantitative modelling predicts the impact of DNA methylation on RNA polymerase II traffic": Table S1: Cell lines, their MeCP2 levels, and number of replicates for each experiment (RNA-seq, ATAC-seq, ChIP-seq)

### Sheet: Sheet1
			RNA-seq					ATAC-seq		ChIP-seq	WGBS
cell line name	paper name	MeCP2 relative to WT	2013-11-01	2014-03-01	2014-11-01	2015-09-01	2017-01-01	2015-11-01	2016-02-01	2016-11-01	BS_Jul_14	TAB_Sep_14	Ox_Mar_15
KO H4	KO1	0.0596539			4 replicates	4 replicates		1 replicate	1 replicate	2 replicates
KO D10	KO2	0.0457235			4 replicates	4 replicates			2 replicates
lenti 4 inf 1	KD1	0.105545		4 replicates
lenti 5 inf 1	KD2	0.326089	3 replicates
lenti 1 inf 1	Sc	0.867601	3 replicates
lenti 4 inf 2	KD1	0.128409	3 replicates
lenti 5 inf 2	KD2	0.236678		4 replicates
lenti 1 inf 2	Sc	0.904047		4 replicates
wildtype	WT	1	3 replicates	4 replicates					1 replicate	2 replicates	3 replicates	3 replicates	3 replicates
ctr E10	WT	0.94733			4 replicates	4 replicates		1 replicate	1 replicate
ctr F6	WT	0.7895				4 replicates			2 replicates
ctr C8	WT	0.816088				4 replicates
ctr G5	WT	1.05834				4 replicates
OEC CMV 32 A8	OEC	1.10278				4 replicates	3 replicates
lenti 24 inf 1	OE 3x	3.09522	3 replicates
lenti 24 inf 2	OE 3x	3.27043		4 replicates
OE Syn 35 E4	OE 4x	3.70995				4 replicates			2 replicates	2 replicates
OE Syn 35 E5	OE 4x	3.97239				4 replicates
OE CMV 33 E6	OE 11x	9.93616				4 replicates		1 replicate	1 replicate
OE CMV 33 C10	OE 11x	11.405				4 replicates	3 replicates			2 replicates
OE CMV R111G 50 B8	OE R111G	7.21					3 replicates
OE CMV R306C 49 C8	OE R306C	10.74					3 replicates
			note: replicate means independent differentiation
